# Lack of rhythmicity in Bmal1 deficient mice impairs motivation towards natural stimuli

**DOI:** 10.1101/2024.02.07.579260

**Authors:** Paula Berbegal-Sáez, Ines Gallego-Landin, Javier Macía, Laia Alegre-Zurano, Adriana Castro-Zavala, Patrick-Simon Welz, Salvador A Benitah, Olga Valverde

**Affiliations:** Neurobiology of Behavior Research Group (GReNeC-NeuroBio), Department of Medicine and Life Sciences (MELIS), Universitat Pompeu Fabra, Barcelona, Spain; Synthetic Biology for Biomedical Applications, Department of Medicine and Life Sciences (MELIS), Universitat Pompeu Fabra, Barcelona, Spain; Program in Cancer Research, Hospital del Mar Research Institute (IMIM), Barcelona, Spain; Institute for Research in Biomedicine (IRB Barcelona), Barcelona Institute of Science and Technology, 08028 Barcelona, Spain; Catalan Institution for Research and Advanced Studies (ICREA), Barcelona, Spain; Catalan Institution for Research and Advanced Studies (ICREA), Barcelona, Spain; Neuroscience Research Program, IMIM-Hospital Del Mar Research Institute, Barcelona, Spain

## Abstract

Maintaining appropriate circadian rhythmicity is essential for coordinating the activity of biological functions in mammalian organisms. A variety of physiological and behavioral changes have been associated with disturbances of this complex clock mechanism.

In the present study, we delve into the consequences of circadian arrhythmia using the Bmal1-knockout (KO) mouse line aiming to explore potential behavioral and motivational implications. We were able to identify the intricate activity patterns that define circadian disturbance in Bmal1-KO mice by utilizing a new analysis model based on entropy divergence.

Alterations in locomotor activity were accompanied by disruptions of circadian expression patterns in various clock genes as revealed by gene expression analysis. Additionally, we found a dysregulated gene expression profile in Bmal1-KO mice regarding genes related to circadian control in various brain nuclei. Specifically, the ventral striatum exhibited a dysregulation in the expression levels of genes modulating reward and motivation.

Further investigation revealed that BMAL1 deficient mice showed a sustained rise in motivation and seeking behavior for food and water reinforcers in the self-administration paradigm, independently of the caloric content of the reward. Together, our data reveal that disruptions in circadian rhythmicity, induced by alterations in the molecular clock, also impact the gene expression regulating the reward system. This, in turn, can lead to altered seeking behavior and motivation for natural rewards. In summary, the present study contributes to our understanding of how reward processing is under the regulation of circadian clock machinery.
