## Supplementary material for "Lack of rhythmicity in Bmal1 deficient mice impairs motivation towards natural stimuli": Suppl. Material. Data OA.xlsx

### Sheet: HT
# Normalization method : Endogenous Control = Mm00437762_m1 B2m(control), Mm01205647_g1 Actb(control), Mm99999915_g1 GAPDH(control)
# Reference Group : WT-HT
# Confidence Level : 95.0
# Statistical Test:T-test
Biological Group	Target	Fold Change	P-Value	Result
KO-HT	Mm00432437_m1 Cdk5	1.009	0.964137	Insignificant
KO-HT	Mm00432670_m1 Crhr1	1.54	0.050946	Insignificant
KO-HT	Mm00433752_m1 Gria1	0.926	0.759031	Insignificant
KO-HT	Mm00435422_m1 Ntrk2	1.049	0.824715	Insignificant
KO-HT	Mm00437762_m1 B2m(control)	-	-	N.A.
KO-HT	Mm00438286_m1 Cnr2	0.747	0.559536	Insignificant
KO-HT	Mm00438308_m1 Crhr2	1.081	0.770251	Insignificant
KO-HT	Mm00438545_m1 Drd2	1.164	0.55214	Insignificant
KO-HT	Mm00439046_m1 Gabra1	0.775	0.409108	Insignificant
KO-HT	Mm00440939_m1 Pparalpha	0.777	0.353214	Insignificant
KO-HT	Mm00441734_m1 Nr1d2	0.055	0.000135481	Down-regulated
KO-HT	Mm00442822_m1 Gria2	1.036	0.864709	Insignificant
KO-HT	Mm00443100_m1 Pvalb	0.82	0.399911	Insignificant
KO-HT	Mm00444092_m1 Avpr1a	1.038	0.870208	Insignificant
KO-HT	Mm00444911_m1 Gsk3b	1.043	0.863268	Insignificant
KO-HT	Mm00447557_m1 Th	1.01	0.965053	Insignificant
KO-HT	Mm00449274_m1 Mgll	0.971	0.897321	Insignificant
KO-HT	Mm00454892_m1 Ppp1r1b	1.177	0.367006	Insignificant
KO-HT	Mm00455950_m1 Clock	1.373	0.211194	Insignificant
KO-HT	Mm00478099_m1 Per2	1.562	0.182304	Insignificant
KO-HT	Mm00497539_m1 Dbp	0.134	2.26933e-07	Down-regulated
KO-HT	Mm00499876_m1 Slc17a6	0.93	0.793679	Insignificant
KO-HT	Mm00500223_m1 Arntl	0.609	0.00713438	Down-regulated
KO-HT	Mm00500848_m1 Npas2	4.007	2.44818e-06	Up-regulated
KO-HT	Mm00501813_m1 Per1	0.899	0.691173	Insignificant
KO-HT	Mm00514392_m1 Cry1	4.065	0.000465025	Up-regulated
KO-HT	Mm00515684_m1 Faah	1.002	0.993009	Insignificant
KO-HT	Mm00555412_m1 MaoB	0.759	0.254852	Insignificant
KO-HT	Mm00558004_m1 MaoA	1.066	0.657995	Insignificant
KO-HT	Mm00616415_m1 Ghsr	0.893	0.709652	Insignificant
KO-HT	Mm00660234_m1 Vip	0.744	0.202214	Insignificant
KO-HT	Mm00803184_m1 Ppardelta	1.78	0.0390161	Up-regulated
KO-HT	Mm00805413_m1 Slc17a8	0.905	0.608694	Insignificant
KO-HT	Mm00813830_m1 Dagla	1.073	0.770609	Insignificant
KO-HT	Mm01173766_m1 Rora	0.837	0.431154	Insignificant
KO-HT	Mm01179312_m1 Hcrtr2	1.011	0.936626	Insignificant
KO-HT	Mm01182684_m1Oxtr	1.07	0.897571	Insignificant
KO-HT	Mm01185776_m1 Hcrtr1	1.249	0.188743	Insignificant
KO-HT	Mm01188089_m1 Oprm1	0.987	0.937924	Insignificant
KO-HT	Mm01205647_g1 Actb(control)	-	-	N.A.
KO-HT	Mm01212171_s1 Cnr1	0.896	0.652678	Insignificant
KO-HT	Mm01230885_m1 Oprk1	0.986	0.955676	Insignificant
KO-HT	Mm01246300_m1 Trpv1	0.988	0.974044	Insignificant
KO-HT	Mm01271704_m1 Avp	1.146	0.317391	Insignificant
KO-HT	Mm01275814_m1 Slc1a2	1.21	0.748086	Insignificant
KO-HT	Mm01329577_g1 Oxt	1.02	0.961843	Insignificant
KO-HT	Mm01331539_m1 Cry2	1.675	0.735062	Insignificant
KO-HT	Mm01353211_m1 Drd1	1.065	0.749768	Insignificant
KO-HT	Mm01410146_m1 Npy	1.725	0.48388	Insignificant
KO-HT	Mm04206019_m1 Chr	0.994	0.976745	Insignificant
KO-HT	Mm04207432_g1 Gad1	0.878	0.558197	Insignificant
KO-HT	Mm99999915_g1 GAPDH(control)	-	-	N.A.

### Sheet: mPFC
# Normalization method : Endogenous Control = Mm00437762_m1 B2m(control), Mm01205647_g1 Actb(control), Mm99999915_g1 GAPDH(control)
# Reference Group : WT mPFC
# Confidence Level : 95.0
# Statistical Test:T-test
Biological Group	Target	Fold Change	P-Value	Result
KO mPFC	Mm00432437_m1 Cdk5	1109	0.08238171	Insignificant
KO mPFC	Mm00432670_m1 Crhr1	0.641	0.0012804689	Down-regulated
KO mPFC	Mm00433752_m1 Gria1	1005	0.95433	Insignificant
KO mPFC	Mm00435422_m1 Ntrk2	0.939	0.4539514	Insignificant
KO mPFC	Mm00437762_m1 B2m(control)	-	-	N.A.
KO mPFC	Mm00438286_m1 Cnr2	0.563	0.08164662	Insignificant
KO mPFC	Mm00438308_m1 Crhr2	1569	0.059666682	Insignificant
KO mPFC	Mm00438545_m1 Drd2	0.872	0.506619	Insignificant
KO mPFC	Mm00439046_m1 Gabra1	0.76	0.025885094	Down-regulated
KO mPFC	Mm00440939_m1 Pparalpha	0.871	0.13885313	Insignificant
KO mPFC	Mm00441734_m1 Nr1d2	0.091	0.176163	Down-regulated
KO mPFC	Mm00442822_m1 Gria2	0.881	0.18217699	Insignificant
KO mPFC	Mm00443100_m1 Pvalb	0.654	0.0021572812	Down-regulated
KO mPFC	Mm00444092_m1 Avpr1a	1028	0.90248054	Insignificant
KO mPFC	Mm00444911_m1 Gsk3b	0.887	0.12351069	Insignificant
KO mPFC	Mm00447557_m1 Th	1174	0.33858505	Insignificant
KO mPFC	Mm00449274_m1 Mgll	0.895	0.15645333	Insignificant
KO mPFC	Mm00454892_m1 Ppp1r1b	1268	0.30363435	Insignificant
KO mPFC	Mm00455950_m1 Clock	1088	0.19975348	Insignificant
KO mPFC	Mm00478099_m1 Per2	2106	0.0130914	Up-regulated
KO mPFC	Mm00497539_m1 Dbp	0.123	0.000776103	Down-regulated
KO mPFC	Mm00499876_m1 Slc17a6	1055	0.6715698	Insignificant
KO mPFC	Mm00500223_m1 Arntl	0.364	51.0695	Down-regulated
KO mPFC	Mm00500848_m1 Npas2	1.85	0.013738575	Up-regulated
KO mPFC	Mm00501813_m1 Per1	0.671	0.11113518	Insignificant
KO mPFC	Mm00514392_m1 Cry1	3.47	188.434	Up-regulated
KO mPFC	Mm00515684_m1 Faah	0.917	0.18972369	Insignificant
KO mPFC	Mm00555412_m1 MaoB	0.915	0.110898554	Insignificant
KO mPFC	Mm00558004_m1 MaoA	1116	0.10454039	Insignificant
KO mPFC	Mm00616415_m1 Ghsr	0.412	0.061485324	Insignificant
KO mPFC	Mm00660234_m1 Vip	0.819	0.026506469	Flat
KO mPFC	Mm00724596_m1 NapePld	1.69	0.32273766	Insignificant
KO mPFC	Mm00803184_m1 Ppardelta	1354	0.3227184	Insignificant
KO mPFC	Mm00805413_m1 Slc17a8	1007	0.9095932	Insignificant
KO mPFC	Mm00813830_m1 Dagla	0.779	468.589	Flat
KO mPFC	Mm01173766_m1 Rora	0.755	0.0018536476	Down-regulated
KO mPFC	Mm01179312_m1 Hcrtr2	0.922	0.57785696	Insignificant
KO mPFC	Mm01182684_m1Oxtr	1284	0.07671331	Insignificant
KO mPFC	Mm01185776_m1 Hcrtr1	0.489	0.06603433	Insignificant
KO mPFC	Mm01188089_m1 Oprm1	1557	0.002824891	Up-regulated
KO mPFC	Mm01205647_g1 Actb(control)	-	-	N.A.
KO mPFC	Mm01212171_s1 Cnr1	1113	0.16801462	Insignificant
KO mPFC	Mm01230885_m1 Oprk1	0.482	0.004988729	Down-regulated
KO mPFC	Mm01246300_m1 Trpv1	1347	0.5038866	Insignificant
KO mPFC	Mm01271704_m1 Avp	2209	0.09905218	Insignificant
KO mPFC	Mm01275814_m1 Slc1a2	1839	0.3990166	Insignificant
KO mPFC	Mm01329577_g1 Oxt	0.479	0.09833914	Insignificant
KO mPFC	Mm01331539_m1 Cry2	1032	0.61639017	Insignificant
KO mPFC	Mm01353211_m1 Drd1	0.758	0.065635994	Insignificant
KO mPFC	Mm01410146_m1 Npy	1375	0.3768589	Insignificant
KO mPFC	Mm03024075_m1 Hprt(control)	0.914	0.5995152	Insignificant
KO mPFC	Mm04206019_m1 Chr	0.794	0.05637381	Insignificant
KO mPFC	Mm04207432_g1 Gad1	0.884	0.1688812	Insignificant
KO mPFC	Mm99999915_g1 GAPDH(control)	-	-	N.A.

### Sheet: vSTR
# Normalization method : Endogenous Control = Mm00437762_m1 B2m(control), Mm01205647_g1 Actb(control), Mm99999915_g1 GAPDH(control)
# Reference Group : WT-vSTR
# Confidence Level : 95.0
# Statistical Test:T-test
Biological Group	Target	Fold Change	P-Value	Result
KO vSTR	Mm00432437_m1 Cdk5	1.22	0.154999	Insignificant
KO vSTR	Mm00432670_m1 Crhr1	1.316	0.0321282	Up-regulated
KO vSTR	Mm00433752_m1 Gria1	0.919	0.541396	Insignificant
KO vSTR	Mm00435422_m1 Ntrk2	0.934	0.419572	Insignificant
KO vSTR	Mm00437762_m1 B2m(control)	-	-	N.A.
KO vSTR	Mm00438286_m1 Cnr2	1.643	0.0666402	Insignificant
KO vSTR	Mm00438308_m1 Crhr2	0.918	0.721496	Insignificant
KO vSTR	Mm00438545_m1 Drd2	0.75	0.118585	Insignificant
KO vSTR	Mm00439046_m1 Gabra1	1.089	0.817847	Insignificant
KO vSTR	Mm00440939_m1 Pparalpha	0.691	0.0262637	Down-regulated
KO vSTR	Mm00441734_m1 Nr1d2	0.144	3.30267e-07	Down-regulated
KO vSTR	Mm00442822_m1 Gria2	0.887	0.251026	Insignificant
KO vSTR	Mm00443100_m1 Pvalb	1.074	0.611402	Insignificant
KO vSTR	Mm00444092_m1 Avpr1a	1.497	0.526819	Insignificant
KO vSTR	Mm00444911_m1 Gsk3b	0.818	0.169466	Insignificant
KO vSTR	Mm00447557_m1 Th	1.296	0.15138	Insignificant
KO vSTR	Mm00449274_m1 Mgll	1.021	0.861821	Insignificant
KO vSTR	Mm00454892_m1 Ppp1r1b	0.921	0.601143	Insignificant
KO vSTR	Mm00455950_m1 Clock	1.111	0.382299	Insignificant
KO vSTR	Mm00478099_m1 Per2	1.313	0.468971	Insignificant
KO vSTR	Mm00497539_m1 Dbp	0.176	4.06196e-05	Down-regulated
KO vSTR	Mm00499876_m1 Slc17a6	1.246	0.336273	Insignificant
KO vSTR	Mm00500223_m1 Arntl	0.49	0.00104672	Down-regulated
KO vSTR	Mm00500848_m1 Npas2	1.656	0.000780106	Up-regulated
KO vSTR	Mm00501813_m1 Per1	0.801	0.184658	Insignificant
KO vSTR	Mm00514392_m1 Cry1	2.723	6.74215e-06	Up-regulated
KO vSTR	Mm00515684_m1 Faah	0.893	0.64439	Insignificant
KO vSTR	Mm00555412_m1 MaoB	0.658	0.00330653	Down-regulated
KO vSTR	Mm00558004_m1 MaoA	1.057	0.589966	Insignificant
KO vSTR	Mm00660234_m1 Vip	0.812	0.56536	Insignificant
KO vSTR	Mm00803184_m1 Ppardelta	2.269	0.0279946	Up-regulated
KO vSTR	Mm00805413_m1 Slc17a8	1.406	0.244661	Insignificant
KO vSTR	Mm00813830_m1 Dagla	0.876	0.344049	Insignificant
KO vSTR	Mm01173766_m1 Hcrtr2	0.907	0.545952	Insignificant
KO vSTR	Mm01179312_m1 Hcrtr2	1.269	0.398622	Insignificant
KO vSTR	Mm01182684_m1Oxtr	1.177	0.644126	Insignificant
KO vSTR	Mm01185776_m1 Hcrtr1	1.059	0.803216	Insignificant
KO vSTR	Mm01188089_m1 Oprm1	1.047	0.699261	Insignificant
KO vSTR	Mm01205647_g1 Actb(control)	-	-	N.A.
KO vSTR	Mm01212171_s1 Cnr1	0.633	0.0490525	Down-regulated
KO vSTR	Mm01230885_m1 Oprk1	0.938	0.731445	Insignificant
KO vSTR	Mm01246300_m1 Trpv1	0.773	0.372742	Insignificant
KO vSTR	Mm01271704_m1 Avp	0.594	0.503138	Insignificant
KO vSTR	Mm01275814_m1 Slc1a2	0.43	0.186696	Insignificant
KO vSTR	Mm01331539_m1 Cry2	1.387	0.0344909	Up-regulated
KO vSTR	Mm01353211_m1 Drd1	0.886	0.422098	Insignificant
KO vSTR	Mm01410146_m1 Npy	2.817	0.363045	Insignificant
KO vSTR	Mm03024075_m1 Hprt(control)	1.12	0.720275	Insignificant
KO vSTR	Mm04206019_m1 Chr	0.951	0.796758	Insignificant
KO vSTR	Mm04207432_g1 Gad1	0.979	0.866727	Insignificant
KO vSTR	Mm99999915_g1 GAPDH(control)	-	-	N.A.
KO-HT	Mm99999915_g1 GAPDH(control)	-	-	N.A.
